# Upregulation of interleukin-1β and interleukin-18 in traumatic brain injury patients and their potential as biomarkers

**DOI:** 10.1101/2025.10.29.683569

**Authors:** Saiqa Nazeer, Ghulam Murtaza

**Author notes:** **Corresponding author** Dr. Ghulam Murtaza (Ph.D.) Department of Zoology, University of Gujrat, Pakistan E.mail.

## Abstract

**Background:** Traumatic brain injury (TBI) is diagnosed using radiological imaging and biomarker analysis, each with certain limitations. Accurate and accessible detection of TBI is essential for its treatment. Since interleukin (IL)-1β and IL-18 are key neuroinflammatory cytokines, we aim to investigate the regulation of IL-1β and IL-18 in TBI patients and assess their potential as biomarkers of TBI.

**Methods:** Forty TBI and 40 healthy subjects were recruited for this study. The Glasgow coma scale (GCS) was used to assess the clinical severity of TBI. Spearman’s rank-order correlation was employed to find the association between GCS scores and IL levels. An enzyme-linked immunosorbent assay (ELISA) with human IL-1β and IL-18 ELISA kits was conducted to measure the serum IL-1β and IL-18 levels. The area under the curve (AUC), sensitivity, and specificity were measured to assess the potential of IL-1β and IL-18 as biomarkers.

**Results:** The patients had mild TBI (mTBI) with a mean GCS score of 11.05 ± 1.67. A negative correlation was found between GCS scores and IL levels. IL-1β levels in the TBI and healthy subjects were 1882.19 ± 796.72 pg/mL and 1473.50 ± 333.045 pg/mL, respectively, with a significant difference (p = 0.001). Moreover, the IL-18 levels in TBI subjects (25.92 ± 14.81 ng/L) were also significantly higher (p = 0.000) compared to those of the control group subjects (19.14 ± 2.99 ng/L). The IL-1β exhibited an AUC of 0.72 with 72.5% sensitivity and 70% specificity, at a cut-off point of 1527.25 (pg/mL), while IL-18 had an AUC of 0.78 with 77.5% sensitivity and 72.7% specificity, at a cut-off point of 19.645 (ng/L).

**Conclusions:** IL-1β and IL-18 levels were increased remarkably in mTBI patients and exhibited fair potential as biomarkers for the diagnosis and prognosis of TBI.
