## Supplementary material for "Upregulation of interleukin-1β and interleukin-18 in traumatic brain injury patients and their potential as biomarkers": Raw data

### Sheet: Sheet1
Sample #	GCS score (TBI patients)	Age (years)(normal individuals)	Age (years) (TBI patients)	Gender (normal individuals)	Gender (TBI patients)	Marital status (normal individuals)	Marital status (TBI patients)	Education (years) (normal individuals)	Education (years) (TBI patients)	IL-18 (normal individuals) ng/L	IL-18 (TBI patients) ng/L	IL-1β (normal individulas) pg/mL	IL-1β (TBI patients) pg/mL
1	10	43	33	Male	Male	Married	Married	10	12	13.78	19.99	1303.3	1625
2	11	35	45	Male	Male	Married	Married	12	14	17.98	22.35	1265.4	1663.7
3	14	54	28	Male	Male	Married	Married	12	10	18.04	19.73	1508.2	1498.5
4	7	32	32	Male	Male	Married	Married	12	12	17.59	70.7	1310.4	5037.9
5	13	29	62	Male	Male	Married	Married	14	12	18.04	16.2	1439.8	1427.8
6	13	32	20	Male	Male	Married	Married	12	12	23.94	16.92	1504.8	1443.3
7	11	53	33	Male	Male	Married	Married	10	14	20.34	19.43	1334.5	1677.6
8	11	20	25	Male	Male	single	single	12	10	17.5	22.95	1482.6	2058.9
9	8	58	33	Male	Male	Married	Married	14	10	18.68	37.12	1356	2811.6
10	10	25	45	Male	Male	single	single	14	10	15.08	19.54	1637.3	1537.1
11	10	33	23	Male	Male	Married	Married	12	12	17.96	20.16	1522	1685.6
12	11	38	53	Male	Male	Married	Married	10	14	18.64	22.25	2140.6	1882.4
13	11	23	35	Male	Male	single	single	10	14	24.34	26.66	1536.8	1833.8
14	11	43	42	Male	Male	Married	Married	12	12	16.16	24.44	1259	1709.9
15	13	35	45	Male	Male	Married	Married	14	14	16.19	22.16	1649.7	1856
16	11	42	57	Male	Male	single	single	12	10	17.05	16.82	1414.5	1529.5
17	10	43	29	Male	Male	Married	Married	10	10	16.41	22.76	1482.2	1866.7
18	12	58	44	Male	Male	Married	Married	10	10	17.62	17.71	1462.9	1663.2
19	12	29	52	Male	Male	single	single	12	12	18.81	19.5	1501.3	1948.6
20	12	44	35	Male	Male	Married	Married	10	14	22.65	20.26	1640.9	2060.8
21	13	61	45	Male	Male	Married	Married	14	12	19.55	19.83	1643.2	1654.7
22	13	56	60	Male	Male	Married	Married	14	14	18.86	19.13	1477.8	1491.8
23	10	57	34	Male	Female	single	single	14	10	18.11	19.07	1136.6	1630.2
24	12	55	56	Male	Female	Married	Married	12	12	15.61	23.02	2250.7	1636.6
25	10	34	40	Male	Female	single	single	10	10	27.91	25.58	2190.8	1698.1
26	12	51	37	Female	Female	Married	Married	10	10	27.25	26.31	1718.1	1975.5
27	13	27	55	Female	Female	single	single	12	10	19.34	23.69	1451.6	1783.5
28	10	32	38	Female	Female	single	single	14	12	19.94	20.66	1525	1915.8
29	11	55	40	Female	Female	Married	Married	12	14	17.86	27.47	1323	2396.7
30	6	53	32	Female	Female	single	single	14	14	23.02	85.69	1383.9	4246.7
31	11	28	35	Female	Female	Married	Married	10	14	22.59	23.1	1371.7	1855.5
32	11	32	39	Female	Female	Married	Married	12	12	16.51	22.68	1721.3	1534.3
33	12	45	25	Female	Female	Married	Married	14	10	20.17	19.87	1991.2	1489.3
34	8	40	32	Female	Female	Married	Married	12	14	18.11	22.31	2060.8	3768.4
35	10	25	29	Female	Female	Married	Married	14	10	18.6	69.32	1024.2	1096
36	12	38	55	Female	Female	Married	Married	10	12	18.39	22.65	983.4	1022
37	12	41	59	Female	Female	Married	Married	14	14	19.56	20.1	828.18	1134.9
38	12	37	35	Female	Female	single	Married	14	12	19.98	23.44	1295.14	1506.5
39	12	39	45	Female	Female	single	Married	10	10	19.51	22.69	786.8	1443.9
40	11	43	53	Female	Female	single	Married	12	10	18.11	22.71	1024.5	1189.3
